# Chromosome-level assembly of *Cucumis sativus cv*. ‘Tokiwa’ as a reference genome of Japanese cucumber

**DOI:** 10.1101/2024.04.15.589484

**Authors:** Takashi Seiko, Chiaki Muto, Koichiro Shimomura, Ryoichi Yano, Yoichi Kawazu, Mitsuhiro Sugiyama, Kenji Kato, Norihiko Tomooka, Ken Naito

## Abstract

Cucumber is one of the most important vegetables in the Japanese market. To facilitate genomics-based breeding, there is a demand for reference genome of Japanese cucumber. However, although cucumber genome is relatively small, its assembly is a challenging issue because of tandem repeats comprising ∼30% (∼100 Mbp) of the genome. To overcome, we deployed the Oxford nanopore sequencing that produces long reads with N50 length of >30 kbp. With this technology we achieved a chromosome-level assembly of cv ‘Tokiwa’, a founder line of Japanese cucumber represented with the elongated fruit shape and high-crisp texture. Compared to the existing cucumber genomes, the Tokiwa genome is 20% longer and annotated with 10% more genes. The assembly with nanopore long reads also resolved tandem repeats spanning >100 kbp, demonstrating its strength in overcoming repetitive sequences.
