## Supplemental Tables for "Chromosome-level assembly of *Cucumis sativus cv*. ‘Tokiwa’ as a reference genome of Japanese cucumber"

### Sheet: Table S1
Supplemental Table 1. Raw suquence data obtained for Tokiwa genome assembly.
	ONT	Illumina
Number of reads	1613990	65941612
Mean read length	21196.9	151
Mean read quality	10.9	33.2
Median read length	18358	151
Median read quality	12.1	151
Read length N50	31501	151
Total bases	34211527852	9957183412

### Sheet: Table S2
Supplemental Table 2. The statistics of orgenelle genome assemlies.
	NECAT	FLYE
chloroplastic contigs	3	1
chloroplastic bps	320015	155302
mitochondrial contigs	7	6
mitochondrial bps	1601240	1406093

### Sheet: Table S3
Supplemental Table 3. The number of genes in orthogroups.
Copy number	9110gt	9930	XMTC	Tokiwa	Cu2	Cuc37	Gy14	Cuc80	Hx117	Hx14	W4	Cuc64	W8
Single	20397	20376	20461	20414	20367	20360	20393	20314	20245	20420	20258	20236	20179
2	898	1116	918	812	1114	794	936	990	1028	846	1122	918	1052
3	432	366	432	417	447	372	438	438	453	414	375	432	489
4	260	380	248	416	308	316	280	284	276	308	292	408	212
5	220	225	225	345	175	280	150	300	215	200	250	250	250
6	120	222	198	276	150	228	156	198	120	204	168	222	162
7	84	161	91	245	91	175	91	252	126	112	119	189	91
8	80	80	96	208	96	192	64	192	80	80	80	200	104
9	90	99	54	270	90	216	108	153	45	54	72	162	72
10	120	210	130	440	160	480	120	490	110	160	100	250	150
11-15	149	183	113	784	154	577	175	479	156	87	136	300	152
16-20	74	123	53	296	73	163	55	177	49	94	139	105	51
>21	114	105	159	220	27	395	98	272	71	71	51	92	48
Not single (>2)	2641	3270	2717	4729	2885	4188	2671	4225	2729	2630	2904	3528	2833

### Sheet: Table S4
Supplemental Table 4. TE contents in the Tokiwa genome.
Class		Count	bpMasked	%masked
LTR	Copia	11421	8879639	0.0339
	Gypsy	20437	13925223	0.0532
	unknown	3176	1703759	0.0065
SINE	unknown	1409	258606	0.001
TIR	CACTA	23948	7933923	0.0303
	Mutator	31099	22791778	0.0871
	PIF_Harbinger	3240	991630	0.0038
	Tc1_Mariner	3682	1415845	0.0054
	hAT	2584	609002	0.0023
nonTIR	helitron	11570	3937734	0.015
Total		112566	62447139	0.2386
